# Nanoscale Imaging and Microanalysis of Ice Age Bone Offers New Perspective on “Subfossils” and Fossilization

**DOI:** 10.1101/2023.12.05.570041

**Authors:** Landon A. Anderson

**Affiliations:** Department of Biology, North Carolina State University, Raleigh, North Carolina, United States of America

**Author notes:** Corresponding author: Landon A. Anderson.

**Keywords:** Fossil, subfossil, biomolecular histology, collagen, bone, electron microscopy, blood vessels, diagenesis

## Abstract

The 3-D structure and organization of type-1 collagen protein and vasculature for a set of ancient permafrost bones is extensively documented at the nanoscale (up to 150,000× magnification) for the first time. The chemical mapping technique ToF-SIMS is additionally used to directly localize chemical signal to these structures; C:N and isotope measurements are also reported for the bulk organic bone matrix. These analyses test the hypothesis that biomolecular histology of collagen and vasculature from the permafrost bones supports their taphonomic classification as “subfossils” rather than “fossils”. Results indicate the original collagenous scaffolding and vasculature are still present, the former of which is well-preserved, thus supporting the hypothesis. This study is the first to taphonomically classify a set of pre-Holocene bones as “subfossils” based on the preserved state of their biomolecular histology. These methods can be readily expanded to specimens of warmer thermal settings and earlier geologic strata. Doing so has potential to establish/formalize at what point a bone has been truly “fossilized”; that is, when it has transitioned from “subfossil” status to being a true “fossil” bone. This will elucidate the fossilization process for ancient vertebrates and lead to a deeper understanding of what it means to be a “fossil”.
