## Supplemental datasheet 1 for "Nanoscale Imaging and Microanalysis of Ice Age Bone Offers New Perspective on “Subfossils” and Fossilization"

### Sheet: Collagen Data Matrix
Poisson-corrected, non-standardized peak areas for organic bone matrix spectra
Secondary ion m/z	30.0377	44.0499	60.0562	61.0114	68.0545	70.0277	70.0695	72.05	72.0856	73.0638	74.0663	76.0256	81.044	82.0588	84.0459	84.0827	86.058	86.1016	88.0355	98.0173	102.056	104.052	110.078	120.083	127.098	130.067	136.075
09-22-2023 hemoglobin protein standard 150x150 01_1	1810.7	2916.87	623.36	70.33	504.76	315.39	2558.33	242.06	1528.16	395.64	194.11	35.13	572.41	480.09	314.78	1379.42	145.94	1029.59	83.42	43.18	76.38	66.27	1174.79	582.96	75.41	175.55	155.11
09-22-2023 hemoglobin protein standard 150x150 02_1	4628.23	7017.16	1635.89	170.53	1354.91	981.19	6969.2	561.75	4413.86	1092.02	529.21	103.66	1731.9	1739.86	1032.36	4109.33	398.84	2939.93	244.56	133.8	265.53	241	4241.66	1609.78	218.57	556.17	386.15
09-22-2023 hemoglobin protein standard 150x150 03_1	74934	115647	28230.1	2854.35	21346.5	14290.7	121567	7173.63	75984.8	18148.8	8982.85	1328.8	25893.2	28970	18917.3	66363	6469.23	49283.6	5031.56	2199.69	4309.38	3500.1	69275.2	27106.2	3292.44	7963.87	7092.84
09-22-2023 hemoglobin protein standard 150x150 04_0	85798.5	104369	36906.6	4077.15	27675.6	19829.4	105782	10643.1	80543	24906.3	12766	1859.93	33551.9	36994.7	25594.3	68445.8	8821.21	54561.6	6431.89	2926.45	5766.53	4947.42	72486.1	34083.3	4745.67	10904.8	9583.91
09-22-2023 hemoglobin protein standard 150x150 05_0	98268.6	127127	40719	4533.06	29974.5	23534.7	128478	12102.9	95138.4	27380.8	13987.8	1959.48	35497.3	40356	28616.9	79113.7	10119.7	62204.1	6589.97	3037.95	5923.27	5135.11	82340.8	36937.8	4776.44	10925	9782.58
09-22-2023 hemoglobin protein standard 150x150 06_1	48054.8	75302.9	18488.5	1898.22	14008.6	9863.96	80656.9	4800.64	50070.7	12120	5889.74	850.28	16701.9	19419.9	12324	42991.4	4349.63	32509.8	3202.85	1495.94	2841.88	2450.02	45599.7	18332.3	2256.01	5491.67	4941.45
09-22-2023 hemoglobin protein standard 150x150 07_1	53297.8	83370.1	20239	2081.89	15713	11958.2	88868.2	5660.96	54713.7	13348.7	6618.41	973.98	19324.3	21784.9	14345.8	48624.3	5304.59	36324.4	3680.11	1842.87	3326.68	2913.84	51780.4	20940	2554.57	6423.61	5491.24
09-22-2023 hemoglobin protein standard 150x150 08_1	59743	93013.1	23066	2383.08	18666.3	13546.7	100266	6555.29	60734.6	15633	7548.77	1126.86	23521.8	24650.7	15433.6	52939.2	5881.86	40299.3	4241.12	2145.86	3737.13	3300.99	57020.6	23481.3	2765.6	7479.64	6109.35
09-22-2023 hemoglobin protein standard 150x150 09_1	17455.2	27040.7	6570.99	658.46	5740.28	4134.93	29301.7	2056.72	17543.1	5360.17	2205.7	293.2	7960.22	7273.89	4694.37	14681.8	1764.85	10981.7	1160.39	655.68	987.08	941.18	14465.5	6301.11	788.43	2022.45	1680.36
09-22-2023 collagen protein standard 50x50 01_1	26993.6	23367.5	11068.6	347.9	15222.2	2805.06	50703.2	2838.81	5628.31	6793.59	1833.58	267.13	5917.44	4812.52	5463.02	5386.52	8057.26	8416.01	496.67	472.11	924.05	591.18	2755.36	2336.68	1658.84	814.22	1043.08
09-22-2023 collagen protein standard 50x50 02_1	16670.4	15040.3	6780.74	216.55	9269.63	1794.09	30345.5	1902.19	3280.54	3640.31	1084.8	196.07	3446.9	2859.97	3506.75	3132.6	5081.2	4831.73	370.25	290.24	604.23	387.22	1534.14	1483.11	998.21	537.37	656.09
09-22-2023 collagen protein standard 50x50 03_2	9747.89	8522.58	4006.37	119.44	5840.92	1244.49	16428.8	1131.82	1881.51	2216.04	666.75	149.48	2185.07	1922.71	2210.11	1802.53	3135.01	2561.87	196.51	213.93	360.22	273.62	957.55	980.89	600.02	384.22	432.88
09-22-2023 collagen protein standard 50x50 04_2	2281.03	1922.5	877.02	28.11	1335.93	298.55	3784.99	300.29	431.06	472.72	155.89	27.06	531.01	404.66	502.06	380.89	724.49	543.94	44.34	47.23	94.54	71.35	220.22	197.29	148.8	96.6	78.48
09-22-2023 collagen protein standard 50x50 05_1	8136.98	7006	3458.11	118.48	5043.23	1023.74	14731.5	983.38	1542.29	2195.07	598.52	112.39	2269.46	1495.81	1923.26	1495.18	3029.06	2262.19	193.64	129.55	306.16	187.35	830.63	755.27	470.26	244.43	296.95
09-22-2023 collagen protein standard 50x50 06_2	3002.8	2575.58	1213.28	42.14	1765.58	339.52	5634.33	359.73	642.61	754.63	228.18	32.12	682.43	573.93	619	617.37	937.22	962.66	70.73	50.27	100.68	58.4	343.12	299.49	181.52	109.7	135.23
09-22-2023 collagen protein standard 50x50 07_1	9336.26	8398.03	3693.52	105.51	5256.73	990.22	17187.5	971	1916.36	1962.33	536.71	114.53	2071.54	1432.02	1845.53	1774.83	2498.09	2683.91	178.12	144.03	286.58	172.47	829.94	867.09	485.08	241.01	310.83
09-22-2023 collagen protein standard 50x50 08_2	5417.3	4967.87	2497.05	61.18	2899.36	623.82	10326.6	711.87	1697.15	1360.99	471.26	71.21	1441.25	1025.06	1097.27	1381.12	1371.45	2076.17	146.26	84.28	207.97	142.61	630.61	611.93	279.23	235.22	289.72
08-18-2023 BSA protein standard 50x50 01_1	2569.17	2681	1072.77	57.16	903.71	334.57	3603.65	320.55	1022.33	562.18	286.54	104.32	722.18	660	612.42	1530.71	284.25	1416.63	156.71	61.18	162.82	166.19	575.6	477.58	123.77	174.9	235.46
08-18-2023 BSA protein standard 50x50 02_1	2636.51	2688.9	1051.84	64.12	1011.05	420.97	3500.25	362.47	1074.38	551.43	274.24	100.17	911.85	721.36	681.54	1217.54	416.52	2209.38	143.93	75.12	221.7	231.06	572.27	490.96	122.42	256.93	221.61
08-18-2023 BSA protein standard 50x50 03_1	6100.79	6505.18	2776.37	160.47	2701.73	977.97	9175.14	775.56	2674.05	1520.95	799.19	270.07	2526.13	1938.13	1528.64	3481.28	700.26	3903.17	484.69	135.5	492.7	570.62	1677.09	1358.37	365.75	591.39	647.78
08-18-2023 BSA protein standard 50x50 04_1	2174.88	2361.94	1032.27	59.14	833.05	365.94	3443.24	265.37	995.08	595.18	238.76	63.11	698.58	654.19	465.56	1218.96	185.9	1349.58	138.28	43.07	143.55	150.77	511.87	463.57	104.53	165.71	248.33
08-18-2023 BSA protein standard 50x50 05_1	4293.13	4976.31	1959.03	133.55	1724.96	704.84	7018	580.67	2070.15	1191.78	608.96	144.5	1456.14	1334.6	1154.86	2765.72	480.65	2280.88	268.04	112.37	335.37	318.62	1220.87	1054.78	221.83	378.92	419.32
08-18-2023 BSA protein standard 50x50 06_1	2954.77	3043.91	1316.21	98.26	1169	422.28	3966.74	470.6	1061.79	655.54	389.65	110.29	798.72	768.6	654.63	1356.96	375.89	1387.17	207.8	70.16	193.85	201.26	605.49	525.34	110.51	234.24	269.41
08-09-2023 silicon wafer control 50x50 01_0	14469.5	8045.55	692.41	2433.75	8488.02	1587.59	4352.68	646.5	689.74	2049.37	389.26	7995.25	4521.55	3849.17	1184.23	1272.43	563.57	349.89	392.79	3261.27	9860.98	7104.26	1206.37	3020.77	758.93	6845.61	979.35
08-09-2023 silicon wafer control 50x50 02_0	28596.4	32609.7	2861.58	3832.4	15022.8	5181.67	14770.9	4337.64	4751.18	33763.5	4076.64	3231.54	7639.84	5967.94	5399.15	4701.24	3790.2	2091.52	417.82	1818.15	2178.5	4417.95	2336.65	2227.69	962.66	3082.32	1965.93
08-09-2023 silicon wafer control 50x50 03_0	27117.4	24991.3	1622.07	2228.55	8886.31	2883.9	8124.37	2551.57	3571.26	6750.04	2046.24	2580.23	5266.61	5062.98	2714.04	3480.06	2998.85	1995.36	322.12	748.8	1944.63	3583.34	2085.58	1922.64	700.62	4439.94	1336.95
08-09-2023 silicon wafer control 50x50 04_0	66870.9	31811.9	8149.33	3055.89	32701.8	8667.88	19171.4	4190.2	2114.13	4702.71	702.38	10758.5	13261.1	17323.4	6913.73	4603.7	2783.44	747.86	648.86	3278.23	10755.7	15610.1	5457.04	11623.5	1521.51	17550.5	4467.55
08-09-2023 silicon wafer control 50x50 05_0	22250.7	16857.2	1120.62	1572.8	6016.66	1571.48	5416.66	913.93	2731.06	1565.78	1318.48	2531.77	3923.56	4056.92	1212.48	2491.14	1496.8	1212.15	166.16	635.04	2931.32	3651.08	1705.32	2225.6	384.73	3096.75	1140.49
08-09-2023 B. taurus collagen matrix extant control 50x50 01_1	401561	343290	177786	5604.88	202051	80277	579691	54524.4	125305	94876.9	38610.8	8678.12	82730.2	89785.4	106485	115363	174637	129245	16119.8	10105.8	23561.1	12630.1	92587.1	62486.1	21656.4	13641.7	31321.9
08-09-2023 B. taurus collagen matrix extant control 50x50 02_0	481030	446033	226610	6122.76	224027	85671.3	817321	60642	193752	115374	50736.2	9900.54	97759.4	105202	128936	174968	228251	239098	21836	11909.8	32654.6	13816.1	132523	79702.2	26285.3	15880	40460.2
08-09-2023 B. taurus collagen matrix extant control 50x50 03_0	161548	135669	62042.8	1783.3	86029	21214.1	307101	18993.2	37304.4	35462.7	11311.6	2736.16	35669.6	30033.9	37032	38982.1	72247.6	52685.5	4778.44	2812.28	8500.77	4190.82	30868.9	20689.8	9577.2	4577.45	11015
08-09-2023 B. taurus collagen matrix extant control 50x50 04_0	39966.7	32954.2	15093.5	477.75	23633.2	5822.19	77392.6	4835.42	8860.21	8994.44	2747.41	785.07	9627.37	8043.21	9895.13	10111.5	18395.6	14192.9	1230.7	801.17	2234.95	1235.33	8664.16	5636.21	2822.07	1375.95	2969.16
08-09-2023 B. taurus collagen matrix extant control 50x50 05_0	398445	358628	194799	4975.7	215462	74521.8	689968	52786.7	142001	112737	39779.4	8538.65	88066.8	93879.3	112116	136085	225726	213883	19071.8	10077.3	29654.5	12497.5	128739	79349.7	27856.6	14057.1	44017.6
08-09-2023 B. taurus collagen matrix extant control 50x50 06_0	290677	258095	136262	3652.93	153558	56541.4	502519	37814.2	98331.2	82685.9	28267.6	6159.72	59812.9	66756.1	78814.7	98084.9	154841	140949	13213.6	6916.04	20446.5	8737.44	91169.1	54966.6	19905.3	10301.5	31048.4
08-09-2023 B. taurus collagen matrix extant control 50x50 07_0	116345	100937	49505.3	1530.71	56695.1	20503.8	221513	12647.6	46246.7	32660.7	12243.6	2471.07	21856.5	27693.5	28880.2	50172.9	45316.9	58925.7	4258.37	1920.87	7312.43	3142.25	36489.5	22082.8	7680.69	4210.95	11584.8
08-09-2023 B. taurus collagen matrix extant control 50x50 08_0	202530	187800	99342.9	2906.04	109970	44269.9	389176	27972.1	79728.1	57032	21847.3	5055.68	53040.2	52585.1	60906.8	80307	109027	108146	10499.6	5870.09	16173.2	7285.45	75201.4	47068.5	14514.6	9105.03	26821.3
08-09-2023 B. taurus collagen matrix extant control 50x50 09_0	317098	286042	161123	4559.87	161944	70298.2	520937	49627.8	130356	93115.6	36425.9	7669.1	78031.7	77610.8	101311	126421	171257	178593	15955.8	10084.5	25863.8	12491.8	113491	68662.4	24500.2	14039.2	39547.1
08-09-2023 B. taurus collagen matrix extant control 50x50 10_0	224304	354159	37856.2	1525.82	91648.8	74535.6	363601	44365.3	67940.1	76758.3	12083.3	6849.77	91813.3	66032.6	63922.2	55584.9	122287	75865.7	6310.7	11304.6	8149.76	13024.7	59162.4	44906.9	10302.6	16535.7	27419.3
08-09-2023 A. mississippiensis collagen matrix extant control 50x50 01_0	478981	438757	219350	9543.48	222113	89285	943736	62306	150288	139381	51859.8	9970.34	97277.4	97914.3	124543	190193	243892	193333	20745.2	13056.9	33661.7	14774.7	146310	80511.4	31047.8	17520.6	44927.3
08-09-2023 A. mississippiensis collagen matrix extant control 50x50 02_0	393138	350213	179038	6748.99	189974	70828.4	795068	52031.8	106429	116827	37227.8	7146.67	77993.2	75915.5	97869.5	129747	202594	137889	15686.1	10496.2	25443	11062.4	109524	59389.5	27528.8	12551.5	35508
08-09-2023 A. mississippiensis collagen matrix extant control 50x50 03_0	511211	466100	233978	10175.1	236240	90573.2	976571	65484.2	164499	146277	52922.1	10413.5	105905	106456	128426	196264	250558	205786	21694.5	13403.3	34608.6	15548.7	158255	84816	32825.5	17698.5	49132
08-09-2023 A. mississippiensis collagen matrix extant control 50x50 04_0	366092	317737	158329	6674.25	177997	61647.3	713036	44348.2	97599.2	102697	34939.5	6798.98	69157	70454.2	92080.3	123743	180496	139461	13672.6	8922.66	23706.1	10544.3	96647.3	55145.3	25924.1	11485.8	30077.2
08-09-2023 A. mississippiensis collagen matrix extant control 50x50 05_0	469381	434531	223150	9521.74	197078	80294.7	841432	55717.3	209365	147247	46693.9	10852.9	98566.4	107877	108842	178213	184808	213337	23647.2	10623.1	32382.1	15562.2	184160	101019	28431.5	17146.4	79902.8
08-09-2023 A. mississippiensis collagen matrix extant control 50x50 06_0	403279	368678	192852	9170.82	182023	73184.6	699724	50890.6	160428	117802	42496.1	9338.76	92840.4	92522.9	101450	155788	188364	194648	19140.2	10190.7	28900.8	14418.8	144143	79357.3	25324.2	17055.9	53057
08-09-2023 A. mississippiensis collagen matrix extant control 50x50 07_0	147671	136389	65447	2763.23	67304.2	18935.7	264915	15517.6	54591.9	40092.1	12958.8	2677.9	25923.9	29034.3	25482.3	48668.9	44983.6	57547.6	5339.32	1786.67	6933.68	3372.2	41721.4	21628.9	7836.42	3947.89	15759.9
08-09-2023 A. mississippiensis collagen matrix extant control 50x50 08_0	85901.8	81928.4	38052.8	1907.8	45873.2	12752.4	166797	9495.24	33326.2	25945.2	7814.97	1973.02	17921	20557.8	16982.5	31273.5	27374.2	36745.9	3361.58	1115.23	4634.71	2664.71	27924	15831.5	5604.35	2819.87	11265.5
08-09-2023 A. mississippiensis collagen matrix extant control 50x50 09_0	79153.3	67800.6	31847.2	1251.34	36500.7	9279.81	126788	7371.68	23307.8	19353.3	5615.47	1405.9	13632.2	14651	12174.4	20888.1	20619.3	23159.1	2256.08	800.39	3026.49	1732.87	16850.3	9566.7	3742.85	1884.56	6609.03
08-09-2023 A. mississippiensis collagen matrix extant control 50x50 10_0	98921.3	84618.7	37432.4	1684.35	50776.4	11343.2	164939	9968.43	22629.1	22392	6880.26	1647.99	17663.5	16935.7	16378.9	25401.9	31637.3	25674	2621.01	1058.44	3875.19	2209.24	17582.9	9956.28	4631.84	2260.42	5720.78
08-09-2023 S. camelus collagen matrix extant control 50x50 01_0	110986	94911.3	54032.5	1522.09	67055	19133.9	219168	18043.3	25631.4	28131.4	9260.68	2032.37	53378.5	28147.9	30471.8	31286.5	59111.5	39542.4	3266.74	3270.87	6800.86	4106.1	23508.5	14076.2	8639.61	5723.8	7893.6
08-09-2023 S. camelus collagen matrix extant control 50x50 02_0	19768.2	17781.3	8969.53	271.18	10930.5	2860.07	42171.5	2611.68	4864.84	5622.84	1481.62	315.16	8003.02	4309.59	4683.31	5603.34	10468	9199.74	551.54	463.4	1078.65	570.48	4344.72	2510.35	1584.16	860.07	1230.85
08-09-2023 S. camelus collagen matrix extant control 50x50 03_0	515269	495019	244594	7954.08	295241	105644	1.06565e+06	79350.3	130924	133171	46513.5	8973.95	224893	120192	149438	162060	325141	205956	19890	16067.1	34388.9	18775.2	118970	74452.2	37098.1	22217.2	33079.5
08-09-2023 S. camelus collagen matrix extant control 50x50 04_0	91862.6	85921.9	46296.8	1652.12	55715	23020.8	182245	16310.2	22911.8	27001.3	9058.95	2031.27	51081.6	24054	28023.6	28278	61665.2	33494.7	3681.53	2979.25	6287.73	4094.33	19104.3	13649.3	5956.26	4618.3	5924
08-09-2023 S. camelus collagen matrix extant control 50x50 05_0	134274	131179	76813.7	2662.89	81610.9	35525.2	251422	26522.7	37465.1	37573.8	14644.4	2951.68	76754.3	36556.1	45561.9	45650.7	102820	57178.4	6071.56	5215.79	10909.1	6540.81	31419.7	21747.4	9687.68	7853.91	9929.57
08-09-2023 S. camelus collagen matrix extant control 50x50 06_0	91662	85541.1	44776.5	1467.34	55202.7	17065.9	164366	14692.7	23188.4	24902.9	8314.69	2009.89	48383.6	23440.9	26889.3	25432.2	51800.5	33322.3	3287.09	2543.74	5992.87	4035.87	18884.5	12577.2	6257.29	4798.9	5664.22
08-09-2023 S. camelus collagen matrix extant control 50x50 07_0	19695.7	17589.4	8574.06	378.24	14139.6	3704.33	35008.5	3043.61	4368.12	5416.84	1637.52	638.62	11169.6	5757.52	5575.63	5091.27	9951.9	6295.47	645.6	550.48	1317.44	1113.74	4123.44	2895.09	1495.15	1287.18	1362.32
08-09-2023 S. camelus collagen matrix extant control 50x50 08_0	128341	105254	59645.1	1950.35	81717.4	22058.2	191208	18628.6	22369.8	30526.1	9785.9	2837.11	50701.1	33650.7	32648	27587.7	54769.5	25762.9	3401.85	3258.54	6560.21	5349.25	19268.6	13360.4	8517.18	6396.93	7086.92
07-21-2023 S. camelus collagen matrix extant control 50x50 01_1	120038	120757	53193.7	1085.19	72014.2	13429.7	262850	16194.8	26364.1	55479.7	10597.4	1509.45	42361.7	22376.9	32684.9	27070	78590.3	57483.9	4051.43	3187.77	7478.02	2940.04	12269.8	12494.5	9017.48	3699.32	5001.23
07-21-2023 S. camelus collagen matrix extant control 50x50 02_1	713365	666252	334140	6961.45	450115	125672	1.49766e+06	106228	144150	215485	56100.2	9692.49	266356	156246	191790	184532	445241	273769	21428.4	21978.3	41774.7	23090.2	97247.1	76955.3	53808.6	26535.9	36745.2
08-09-2023 YG 610.2397 collagen matrix 50x50 01_0	441666	391490	206170	3042.36	222756	78875.1	771405	55587.7	178028	131100	46960.9	5168.25	64233.8	70973	112561	146236	237363	209527	15542.1	10212.6	34381.2	12108.2	34127.8	82595.5	35083	13213.7	25590.7
08-09-2023 YG 610.2397 collagen matrix 50x50 02_0	436797	378751	184810	2477.06	210865	73558.2	772209	52172.2	138930	115626	37283	4501.55	59556.3	59725.5	103621	116280	227299	175839	12737	9632.52	28595.7	10220.2	27786.5	64554.5	30317.2	11174	17545.9
08-09-2023 YG 610.2397 collagen matrix 50x50 03_0	588984	521158	246900	3427.89	273390	97401.8	1.12478e+06	69621	192843	151936	51067.1	5784.18	75815.5	77259.4	135724	159552	302995	242712	17990.4	12970.7	39524	13670	36240.5	87784.1	37846.8	14329	24586.5
08-09-2023 YG 610.2397 collagen matrix 50x50 04_0	235684	207724	107362	1495.95	118730	39971.8	438004	28414.8	89396.4	67110.7	23046.7	2453.08	33614.8	38258.1	57465.5	77151.8	120209	109549	6799.84	4181.33	15967.1	5974.75	17582.5	40523.1	18906	6624.36	12236.8
08-09-2023 YG 610.2397 collagen matrix 50x50 05_1	57438	52616.3	22868.7	307.21	26797.5	8032.48	123171	5939.74	19769.2	15355.2	4781.58	582.38	6958.77	7440.35	12650.8	16481.1	27758	25812.1	1642.14	1071.68	3516.81	1430.89	3301.64	9018.47	3907.3	1387.45	2421.53
08-09-2023 YG 610.2397 collagen matrix 50x50 06_1	269540	232377	104656	1324.83	122099	41599.7	543899	29953.5	70279.3	61949.4	19223.4	2381.76	32701.9	32331.8	56711.2	62331	137974	97329.1	7015.5	5906.52	15181.9	5396.16	14975.6	30554.7	16467.5	5792.77	8678.12
08-09-2023 YG 610.2397 collagen matrix 50x50 07_1	127565	113648	52952.7	740.09	59551.5	17562.7	265984	13158	38943.4	31233.6	10308.4	1244.92	17345.3	16901.4	27316.3	35136.9	60854.1	54620.5	3402.81	2436.09	7440.27	2736.73	7741.47	17092.5	8722.71	3018.79	4891.05
08-09-2023 YG 610.2397 collagen matrix 50x50 08_1	64413.9	59401.2	27307.6	427.75	29378.7	9624.95	136082	7094.23	24512.9	16281.1	5825.38	650.64	8259.98	8754.49	14085	19964.6	31018.8	29769.9	1942.02	1248.98	4324.05	1526.38	4147.47	10058.7	4167.56	1598.92	3117.9
08-09-2023 YG 610.2397 collagen matrix 50x50 09_0	76544.4	59514.2	27220.6	674.88	43681.9	9606.61	130610	6997.77	19101.3	20938.5	5230.54	1216.96	10075.5	12193	16454.5	18679	32314	26035.8	1437.97	1678.77	3482.52	1966.45	6345.72	9973.65	6242.49	2060.2	3115.59
08-09-2023 YG 610.2397 collagen matrix 50x50 10_0	74695.2	59710.1	30092.4	596.66	38806.7	12543.2	133325	8863.91	21206.5	22070.2	6273.36	965.38	9897.32	11144.2	17640.8	18498.1	36850.5	25070.4	1990.22	1296.79	4549.41	1875.58	5272.18	10286.5	5907.75	2042.42	2782.22
08-09-2023 YG 610.2364 collagen matrix 50x50 01_0	448413	366040	192024	4242.73	237415	69240.1	719191	55846.3	103225	139999	35444.4	5867.42	71464	76684.9	107390	114968	234037	144542	12805.5	9727.68	26946.7	10734.8	71093.3	54902.4	35798.8	12661.2	20404.4
08-09-2023 YG 610.2364 collagen matrix 50x50 02_1	271243	220412	97898.1	1933.43	129971	35724	551399	28440.9	46043.3	68148.4	15821.1	2524.17	35983	35620.1	53348	56597.8	125946	68067.3	5889.11	4915.65	12228.8	5132.83	29327.3	22062.8	16175.3	5290.78	7417.95
08-09-2023 YG 610.2364 collagen matrix 50x50 03_0	350289	293044	143305	3038.62	184466	62066.3	697144	45316.1	71952.9	106454	25489	4303.86	54270	54631.2	84241.9	87258.6	191722	107905	9754.53	8147.97	20594.9	8601.19	52470.4	40582.6	28191.7	9456.54	14640.5
08-09-2023 YG 610.2364 collagen matrix 50x50 04_0	542373	437349	221278	5051.77	281621	78868.7	937216	65612.9	112090	153992	38996.3	6668.83	85657.9	89507.9	121551	126887	264716	151570	14035	11189.7	28758.5	12038.6	77689.7	57581.6	39370.2	14488.2	22198.5
08-09-2023 YG 610.2364 collagen matrix 50x50 05_0	35936.9	29686.8	13566.8	356.33	20719.7	3783.13	71571	3906.46	7320.84	9455.98	2299.03	541.61	5692.4	5345.63	6111.27	8999.84	14763.1	11282.6	802.5	421.51	1512.11	729.81	5030.43	3496.59	2870.7	1047.63	1457.63
08-09-2023 YG 610.2364 collagen matrix 50x50 06_1	237707	200532	90385.8	1730.51	118580	36489.9	522949	26974.6	50537.6	60705.1	15999.9	2413.78	31621.3	33890.9	51163.5	58065.8	121809	72366.7	6107.33	4651.41	11724.5	4573.34	33215.4	26176.4	15449.9	4941.51	9264.83
08-09-2023 YG 610.2364 collagen matrix 50x50 07_0	793919	678380	317757	6482.91	403050	122740	1.6099e+06	91172.8	181199	213734	58759.4	9022.73	111999	127620	174277	206443	398797	255175	21238.2	16197.8	41271.4	16589	122622	92553.8	54445.3	18541.5	35610.2
08-09-2023 YG 610.2364 collagen matrix 50x50 08_0	1.01019e+06	866347	376130	7646.32	516235	143693	2.1784e+06	106111	220080	302849	69781.2	9972.42	125428	146614	215128	251560	500633	329889	25159.4	18797.5	49869.8	18723.9	134489	110704	69017.6	21538.2	41139.4
08-09-2023 YG 610.2364 collagen matrix 50x50 09_1	30740.3	26497.1	13105.9	255	17031.5	5539.26	72788	3779.25	7403.1	8655.93	2409.29	346.62	4636.75	5437.29	7253.18	8550.74	16565.7	10710.7	837.5	657.62	1695.21	699.82	5302.54	4118.26	2439.67	850.33	1560.69
08-09-2023 YG 610.2364 collagen matrix 50x50 10_1	271550	235720	104549	2173.97	136189	37591.4	560539	28010.3	65796.5	71576.7	20118.3	2922.72	36652.2	43148.1	55806.4	75172.5	123605	95369.3	7306.69	4883.56	13420.6	5223.33	43133.2	33695.9	18285.9	6189.7	13477.7
09-22-2023 YG 610.2305 collagen matrix 50x50 01_0	221295	176127	76690.9	1662.47	119455	26948.5	405942	17285.1	51748.6	51351.1	14107.9	2439.52	26064.2	34251.6	44820.6	57222.4	61244.2	92223.4	4181.17	5126.17	8013.37	3544.45	19991.5	22037.1	17248.7	4690.46	6321.9
09-22-2023 YG 610.2305 collagen matrix 50x50 02_0	550579	442638	208595	3965.4	291086	70769.6	887423	45027.1	136757	134184	39154.2	5907.07	67868.3	90374.8	117595	139997	152966	223819	10895.7	14121.8	21406.7	9262.01	52382.4	57041.3	44836	11887.1	16777.8
09-22-2023 YG 610.2305 collagen matrix 50x50 03_0	256384	199318	98584.6	2568.02	135255	43994.5	362391	30171	56041.9	64879.3	19544.6	3365.46	35125.8	39659.1	63178.8	54731.9	99884.8	71740.3	6951.67	10413.8	13745.8	5353.37	23625.1	26596.2	18815	5869.31	8624.32
09-22-2023 YG 610.2305 collagen matrix 50x50 04_0	161902	129982	62767.8	1472.68	87931.8	27013.7	239531	19495.1	32253.3	39691.6	11767.1	2206.08	22117.5	25727.9	39208.4	32770.8	56203	36912.2	4099.21	3700.53	7380.28	3658.15	13082.5	16594.3	10085.6	3746.34	4799.6
09-22-2023 YG 610.2305 collagen matrix 50x50 05_0	60251.4	52227.9	22385.2	421.64	32523.9	6702.08	123178	6222.18	12763	13631.4	4053.76	630.69	8208.29	9242.84	12520.8	13971.7	17314.9	19561.1	1178.7	823.2	2495.98	1063.64	4568.14	5046.06	4293.38	1425.13	1752.75
09-22-2023 YG 610.2305 collagen matrix 50x50 06_0	12204.3	9443.42	3527.85	226.09	8501.96	1957.37	17382.9	1367.39	1773.07	2918.26	742.37	382.19	2013.12	2152.05	2991.05	2069.77	3818.78	1828.1	318.13	393.2	597.47	438.28	1044.93	1368.17	781.32	385.2	462.29
09-22-2023 YG 610.2305 collagen matrix 50x50 07_0	31911.5	24850.9	9885.35	515.48	18975.8	5035.07	51785.1	3710.88	5479.57	7787.38	1904.03	805.89	5370.58	5364.29	7746.48	5743.1	10169.8	6576.8	838.94	1224.9	1650.62	1019.41	3017.64	3894.66	1995.79	984.22	1323.34
09-22-2023 YG 610.2305 collagen matrix 50x50 08_0	81273	65381.2	27324	810.16	46761.4	12739.5	127498	9447.26	14160.9	19495.4	5092.19	1353.6	12051.5	12350.6	19166.2	14475.1	27174.7	17287	1959.13	2300.18	3957.39	2259.89	7529.51	8750.5	5172.13	2134.01	2874.87
09-22-2023 YG 610.2305 collagen matrix 50x50 09_0	363725	294304	130462	2745.72	204987	42164.8	565554	32483.3	72878.9	85436.6	22554.2	4780.27	49155.3	61832.3	75169.1	82514.8	96984.2	108037	6706.04	7544.91	13350.3	7314.98	33924.1	32182.8	26705.8	8344.13	11839.3
09-22-2023 YG 610.2305 collagen matrix 50x50 10_0	147999	120155	54929.7	1263.75	82740	21295.6	233083	15920.7	29371.1	37433.9	10172.3	2220.84	20848.4	23325.6	32238.4	33304.7	45588.6	44315.3	3412.11	3624.22	6334.83	3434.78	12605.9	14485	10931.7	3827.43	4726.66
09-22-2023 YG 610.2305 collagen matrix 50x50 11_0	168340	137081	65169.5	1301.79	98439.5	21563.2	302375	17357.9	35004.7	43170.5	11280.1	1961.37	24171.3	29376.4	37336.7	37729.5	52985.5	48172.7	3188.31	2659.03	7009.9	3826.39	15319.5	16787.3	12703.3	4277.44	5064.47
08-09-2023 YG 126.115 collagen matrix 50x50 01_0	292293	247484	112326	2361	165757	28051.8	601542	32501.6	51380.6	66914.2	17521.7	2664.83	61676.5	42035	54691	53758.8	127453	74750	5987.27	3530.69	11848.3	4555.38	28443.8	20744.9	19567.5	6127.35	8155.59
08-09-2023 YG 126.115 collagen matrix 50x50 02_0	130094	103653	52816.2	1362.7	80772.5	19020.1	215571	18787.4	22694.6	35110.6	9101.94	1891.5	36409.8	23004.7	31592.8	21912.3	61572.1	24613.7	2868.88	3023.29	6162.42	2758.69	13806.1	11301.6	9627.45	3546.63	4404.99
08-09-2023 YG 126.115 collagen matrix 50x50 03_0	27067.6	20965	10476.6	285.22	15238.4	3698.09	43745.4	3495.6	5070.13	6632.26	1770.81	380.28	8795.02	4682.1	6120.26	5087.31	12192.1	5930.78	634.68	747.97	1309.49	606.65	3190.24	2461.36	1982.36	740.89	1106.63
08-09-2023 YG 126.115 collagen matrix 50x50 04_0	155528	132328	66326.3	1518.9	92566.6	16672.8	283978	18914.1	29423.5	36328.7	10212.9	1568.95	38779.9	25869.5	30936.2	31494.2	71332.8	44908.8	3392.37	2137.05	6626.71	2781.67	16127	11400.8	11050	4026.53	5080.27
08-09-2023 YG 126.115 collagen matrix 50x50 05_0	160624	131738	42470.4	3157.65	85392.2	39247.8	179135	23494	34257.1	30423.6	6264.51	3807.84	83161.2	34213.9	34916.7	30026.6	69960.6	29792	3766.03	12693.6	7370.23	9271.64	16658.8	18013.4	6322.97	8539.57	8583.81
08-09-2023 YG 126.115 collagen matrix 50x50 06_0	377813	295129	146002	3139.08	205021	44131.4	643029	46519.2	59740.5	83832.5	23286.6	3752.59	87008.5	60054	78868	60353.3	160258	70467.4	7379.69	7323.93	15070.5	6553.26	33923.7	26420	23535.9	8377.21	10764.3
08-09-2023 YG 126.115 collagen matrix 50x50 07_0	310708	239135	119605	2859.27	176197	37024.9	497453	37967.3	50748.9	71118	19639.9	3667.97	71252.2	52113.6	63810.9	50290.4	126470	54408.4	5963.17	6352.73	12317.7	5837.1	28741.2	22264.1	19524.3	7351.79	9495.15
08-09-2023 YG 126.115 collagen matrix 50x50 08_0	112363	88965.5	48236.5	1362.04	71271.8	17005.1	178424	16416.5	19248.6	27162	8205.01	2247.26	57942.9	24888.6	26957.7	21369.6	50782.2	19983.5	2826.5	3866.36	5802.2	3286.32	12401.1	9871.95	7885.73	4329.8	4409.85
08-09-2023 YG 126.115 collagen matrix 50x50 09_0	256767	202586	107998	2345.39	143816	35133	389807	36416.3	46229.4	64765.9	18606.4	3170.56	72971.2	44615.4	62060.5	45446	125828	50689.5	6336.73	6634.77	13027.5	5245.23	28630.9	22206.4	17838.1	6510.25	8793.67
08-09-2023 YG 126.115 collagen matrix 50x50 10_0	56499.2	47021.6	25047.2	453.42	32437.2	14889.2	112778	9287.5	12240.7	13591.3	4169.79	824.1	17306.3	11188.8	14749.5	11919	29189.2	15184.1	1566.35	1906.39	3021.96	1354.66	8103.73	5889.55	4034.76	1891	2829.79
08-09-2023 YG 610.2363 collagen matrix 50x50 01_0	815875	695986	304866	6325.62	399664	117236	1.68491e+06	86779.4	190543	242920	60252.8	8015.83	94372.5	113632	178112	193662	438587	302127	21463.1	17924.2	44808.9	15164.2	97306.9	94202.5	56040.3	17136.5	33545.2
08-09-2023 YG 610.2363 collagen matrix 50x50 02_0	699732	591209	269026	4512.17	362455	89939.3	1.34547e+06	55067.3	188949	206572	51870.8	7026.38	81869.1	113351	141314	196288	314170	350276	13460.5	9599.57	30998.4	11767.2	91905	84439.4	57963.1	15276.5	29714
08-09-2023 YG 610.2363 collagen matrix 50x50 03_0	919041	768607	330836	5537.68	445480	99482.6	1.83418e+06	68087.8	231798	244856	60966.7	8598.39	99797.3	136431	166554	243994	383085	426118	16923.5	13232.2	37319.5	14303.1	109460	97721	65655.4	17765.8	35617.5
08-09-2023 YG 610.2363 collagen matrix 50x50 04_0	997436	848355	365777	7698.21	493657	132586	1.95732e+06	102962	224832	292089	71083.6	9707.49	116502	137350	211220	231925	526235	360930	25261.2	22479.1	51943.5	17250.5	110873	107535	67334.9	20406	38207.3
08-09-2023 YG 610.2363 collagen matrix 50x50 05_0	13988.3	10832.6	4497.28	273.15	10861.2	1908.31	26922.3	1269.09	3096.6	4667.77	947.01	392.22	2491.97	3072.83	3136.63	3186.6	5111.85	3811.19	272.17	168.05	743.73	632.51	2089.28	1734.4	1309.76	563.48	610.46
08-09-2023 YG 610.2363 collagen matrix 50x50 06_0	181462	145314	67752.9	1722.57	98578.6	19440.2	311398	17864.9	41144.9	52182.9	12777.9	2813.05	25826.1	30037.3	36962.1	42885.5	77222.7	59158.8	3886.25	2164.72	8585.49	5060.03	25604.7	19869.1	13149.1	4829.34	6886.65
08-09-2023 YG 610.2363 collagen matrix 50x50 07_0	106909	88928.9	41002.5	1150.69	61251.3	13560.9	191596	13993.7	21070.5	32080.6	7845.39	1670.85	23873	17560.2	24539.2	23003.2	49955.5	26442.1	2662.5	2444.95	5423.55	3076.97	12730.9	10373	6751.84	3197.06	3935.86
08-09-2023 YG 610.2363 collagen matrix 50x50 08_0	49790.7	42726.1	18207.1	636.89	30226	6196.13	98772.8	6227.22	9847.29	15573.2	3506.24	793.99	11415.7	8362.59	10141.4	11619.1	20481.9	13533.3	1268.73	1119.1	2322.9	1361.56	6106.75	4489.93	3331.1	1583.48	2002.89
08-09-2023 YG 610.2363 collagen matrix 50x50 09_0	48900.3	40012.7	17410.5	976.19	34276.3	8386.63	93585.9	6900.35	11479.3	16296.5	4004.92	1417.64	11936.3	9647.03	11914.9	11503.9	21780.9	12419.2	1569.91	1534.3	3136.51	2191.54	7399.25	7494.75	3714.33	2243.98	3082.17
08-09-2023 YG 610.2365 collagen matrix 50x50 01_0	163913	137576	64890.3	1533.02	87633.5	31828.6	296683	21360.2	34744.8	45667.9	9740.34	2731.72	33791.4	29675.9	35724.2	37436.8	79588	54438.7	3501.33	6726.32	7837.86	5763.3	19683.4	17360.8	12770	6171.64	6917.25
08-09-2023 YG 610.2365 collagen matrix 50x50 02_0	135928	111214	63023	1016.12	73296.5	23512.5	205884	18571.8	34098.3	45966.3	11348.5	1996.08	22933.8	23274.1	35404.8	35687	81759	51434.2	4140.59	3114.75	9704.8	3996	18233.8	16599.5	13388.6	4040.21	4138.18
08-09-2023 YG 610.2365 collagen matrix 50x50 03_0	314904	253083	130444	2154.92	156097	48462.7	510340	38826	67370.5	92573.6	22526.7	3834.84	44439.8	45663.6	72622.2	73068.9	169089	103409	8507.9	6712.42	19001.6	7505.09	34876.8	31473.3	24751	7607.03	8170.24
08-09-2023 YG 610.2365 collagen matrix 50x50 04_1	73188.8	59452.9	27379.1	453.85	34054.4	10005.6	152971	8026.68	14080.4	19909	4721.17	757.92	8953.09	9167.04	15050.8	15404.4	37955.4	22811.8	1643.41	1285.95	3764.09	1415.04	7028.68	6345.13	4880.93	1494.34	1546.76
08-09-2023 YG 610.2365 collagen matrix 50x50 05_1	68184.4	54719.7	24041.7	328.95	30577.6	8351.12	134666	6718.08	12940.4	16916.8	3934.2	636	7542.16	8186.31	13028.4	13800.2	33025.4	21369	1438.32	1096.8	3330.1	1190.4	6001.74	5653.73	4239.03	1241.22	1397.71
08-09-2023 YG 610.2365 collagen matrix 50x50 06_0	175338	148776	71577.9	1511.24	94694.8	34753.9	321798	22439	41304.1	53724	13744.8	2507.68	27054.8	27515	43121.2	44330.2	99668.7	62085.1	5009.73	5047.83	10538.2	4392.95	23490.2	23678.7	13446.9	4765.73	8179.53
08-09-2023 YG 610.2365 collagen matrix 50x50 07_0	263949	220637	116380	2530.85	154443	54249.6	465531	38319.4	53661.6	75293.4	21401.1	3456.11	39491.9	47471.3	69631.7	61144.6	153054	66977.6	7457.74	8061.07	15514.3	6490.96	32405.1	29502.3	22147.4	7655.98	11693.5
08-09-2023 YG 610.2365 collagen matrix 50x50 08_0	181454	145670	79449.6	1599.9	103275	42186.6	285618	25406.3	34553.4	47015.6	13407	2517.18	28585	32607.4	44220.7	39856.4	92902.9	47756.1	4648.7	5997.39	9360.11	4451.81	21117.5	18104.8	13556.1	5395.03	8015.1
08-09-2023 YG 610.2365 collagen matrix 50x50 09_0	750552	627913	293760	5146.38	381588	111747	1.49199e+06	86128.5	145330	197072	51158.3	7656.24	91683.8	106941	157371	162371	376519	201194	17353.7	17347.7	36054.2	13870.5	75626.1	69378.4	48960.6	16034	25363.8

### Sheet: Vascular Tissue Data Matrix
Poisson-corrected, non-standardized peak areas for vascular tissue spectra
Secondary Ion m/z	227.204	253.223	255.238	269.267	279.254	281.255	283.268
07-28-2023 A. mississippiensis extant control vessel 100x100 01_1	2264.11	2144.02	14905.2	1851.73	1146.93	4978.91	7792.01
07-28-2023 A. mississippiensis extant control vessel 100x100 02_1	7643.83	13558	64958.2	10260.7	15494.3	111033	45127
07-28-2023 A. mississippiensis extant control vessel 100x100 03_1	9859.08	15108.3	82273.8	11831	14498.8	106129	47863.9
07-28-2023 A. mississippiensis extant control vessel 100x100 04_1	14559	23722.3	116881	17256.3	26304.5	165474	68994.7
07-28-2023 A. mississippiensis extant control vessel 100x100 05_1	11923.9	22899.4	94449	16639.3	30289.2	153413	64646
07-28-2023 A. mississippiensis extant control vessel 100x100 06_1	11881.6	15915.6	86066.9	12936.8	13753.4	78451.1	44324.1
07-28-2023 A. mississippiensis extant control vessel 100x100 07_1	14137.8	31861.9	130745	22496.3	43326	222602	90842
07-28-2023 B. taurus extant control vessel 50x50 01_2	5270.08	9425.56	59676.9	8020.78	10043.5	84021.5	42538.2
07-28-2023 B. taurus extant control vessel 50x50 02_2	995.38	1938.05	8868.49	1572.84	2044.47	18945.4	8568.33
07-28-2023 B. taurus extant control vessel 50x50 03_1	529.25	1106.92	6367.14	917.62	1105.04	9810.32	4188.47
07-28-2023 B. taurus extant control vessel 100x100 01_2	2595.9	4195.28	32445.2	4294.21	3474.12	31573.5	22610.1
07-28-2023 B. taurus extant control vessel 100x100 02_2	4153	6466.78	44144.1	6193.33	6171.94	55244.1	31237.4
07-28-2023 B. taurus extant control vessel 100x100 03_2	4602.03	7976.45	43841.9	6994.45	7383.77	71404.8	32640
07-28-2023 B. taurus extant control vessel 100x100 04_1	1200.64	2087.59	12619.4	1762.21	2046.88	17469.9	9272.56
08-11-2023 S. camelus extant control vessel 100x100 01_1	197.89	465.2	3004.52	176.07	237.63	1769.15	1026.79
08-11-2023 S. camelus extant control vessel 100x100 02_1	89.7	216.8	1691.99	96.5	184.42	1938.14	669.38
08-11-2023 S. camelus extant control vessel 100x100 03_1	1035.84	3075.46	17184.7	843.89	1919.17	22283.5	7809.02
08-11-2023 S. camelus extant control vessel 100x100 04_1	155.31	341.23	2334.46	157.82	260.71	2720.9	991.18
08-11-2023 S. camelus extant control vessel 100x100 05_1	953.46	2517.33	17949.8	811.72	980.6	10661.5	7041.41
08-11-2023 S. camelus extant control vessel 100x100 06_1	167.68	863.89	3084.33	160.11	293.78	3195.32	1093.43
08-11-2023 S. camelus extant control vessel 100x100 07_1	85.65	139.9	1424.7	56.26	47.24	291.35	494.87
08-11-2023 YG 610.2305 vessel 100x100 01_1	186.01	163.85	834.8	125.25	147.31	186.65	447
08-11-2023 YG 610.2305 vessel 100x100 02_1	218.96	210.79	712.92	176.19	153.44	195.75	475.38
08-11-2023 YG 610.2305 vessel 100x100 03_1	65.99	60.59	279.86	65.59	44.36	67.51	210.7
08-11-2023 YG 610.2305 vessel 100x100 04_1	241.78	156.85	711.18	147.6	113.29	148.45	292.54
08-11-2023 YG 610.2305 vessel 100x100 05_1	202.2	132.76	695.28	145.86	124.8	150.86	418.9
08-11-2023 YG 610.2305 vessel 100x100 06_1	200.71	140.98	543.36	147.06	133.46	159.54	205.93
08-11-2023 YG 610.2305 vessel 100x100 07_1	363.83	287.59	1147.11	298.81	269.84	392.99	1061.23
08-11-2023 YG 610.2363 vessel 100x100 01_1	88.37	75.75	280.59	87.81	70.76	108.97	251.27
08-11-2023 YG 610.2363 vessel 100x100 02_1	58.24	65.84	149.8	100.16	41.58	78.84	169.83
08-11-2023 YG 610.2363 vessel 100x100 03_1	363.19	300.63	1024.4	464.73	256.82	423.03	1034.38
08-11-2023 YG 610.2363 vessel 100x100 04_1	129.98	130.29	425.74	177.68	127.37	172.56	331.83
08-11-2023 YG 610.2363 vessel 100x100 05_1	163.65	121.26	768.22	176.94	95.1	148.51	656.53
08-11-2023 YG 610.2363 vessel 100x100 06_1	212.84	210.45	699.9	270.04	164.31	262.85	797.09
08-11-2023 YG 610.2363 vessel 100x100 07_1	120.24	88.95	347.68	147.61	99.43	115.34	285.91
08-11-2023 YG 610.2364 vessel 100x100 01_1	68.75	63.44	711.03	47.26	18.11	36.19	82.46
08-11-2023 YG 610.2364 vessel 100x100 02_1	149.84	97.75	1288.18	89.6	50.33	101.63	230.49
08-11-2023 YG 610.2364 vessel 100x100 03_1	179.41	158.5	1596.54	115.81	87.62	115.92	227.59
08-11-2023 YG 610.2364 vessel 100x100 04_1	125.43	109.14	1079.07	61.49	28.2	67.5	149.25
08-11-2023 YG 610.2364 vessel 100x100 05_1	127.81	109.06	1213.72	72.53	52.35	87.63	172.37
08-11-2023 YG 610.2364 vessel 100x100 06_1	441.94	326.57	3662.06	184.23	98.57	184.04	460.33
08-11-2023 YG 610.2364 vessel 100x100 07_1	128.1	150.92	1402.05	72.43	32.17	56.22	199.34
08-11-2023 YG 610.2365 vessel 100x100 01_1	126.32	89.08	344.85	100.2	90.1	120.16	248.72
08-11-2023 YG 610.2365 vessel 100x100 02_1	64.31	36.44	191.77	47.49	39.48	64.65	141.47
08-11-2023 YG 610.2365 vessel 100x100 03_1	83.97	61.47	256.47	43.3	32.27	48.27	132.95
08-11-2023 YG 610.2365 vessel 100x100 04_1	61.65	49.35	159.93	32.21	32.25	37.21	115.78
08-11-2023 YG 610.2365 vessel 100x100 05_1	162.97	108.28	499.34	109.15	107.16	143.33	303.07
08-11-2023 YG 610.2365 vessel 100x100 06_1	105.53	89.91	444.67	78.82	59.6	112.9	236.13
08-11-2023 YG 610.2365 vessel 100x100 07_1	178.87	178.52	742.15	163.01	125.7	236.46	518.38
08-11-2023 YG 610.2397 vessel 100x100 01_1	24.08	6.01	59.22	15.03	4.01	9.01	34.05
08-11-2023 YG 610.2397 vessel 100x100 02_1	203.88	90.54	446.61	125.7	76.41	96.5	315.7
08-11-2023 YG 610.2397 vessel 100x100 03_1	716.41	307.94	2607.18	413.08	144.11	257.88	916.91
08-11-2023 YG 610.2397 vessel 100x100 04_1	702.23	423.64	2187.15	380.11	287.17	521.47	1160.2
08-11-2023 YG 610.2397 vessel 100x100 05_1	337.48	184.28	891.24	169.13	131.86	222.28	436.94
08-11-2023 YG 610.2397 vessel 100x100 06_1	204.91	96.63	492.28	114.66	69.41	113.61	326.81
08-11-2023 YG 610.2397 vessel 100x100 07_1	452.51	207.38	951.12	232.32	124.7	224.18	592.48
08-11-2023 YG 126.115 vessel 100x100 01_1	453.13	233.96	2931.03	305.95	203.55	3064.79	2048.87
08-11-2023 YG 126.115 vessel 100x100 02_1	572.21	384.18	3654.76	459.85	357.6	4386.06	2715.23
08-11-2023 YG 126.115 vessel 100x100 03_1	341.84	255.76	2602.49	303.38	196.27	2915.12	1940.89
08-11-2023 YG 126.115 vessel 100x100 04_1	103.74	45.18	520.93	66.39	43.23	792.8	416.18
08-18-2023 YG 126.115 vessel 150x150 01_1	497.52	450.79	4285.54	672.29	499.36	7807.35	3599.51
08-18-2023 YG 126.115 vessel 150x150 02_1	512.61	487.21	4112.6	698.18	634.84	7043.73	3749.87
08-18-2023 YG 126.115 vessel 150x150 03_1	354.53	364.6	2545.68	379.2	336.46	2221.85	2013.21
