## Supplemental datasheet 2 for "Nanoscale Imaging and Microanalysis of Ice Age Bone Offers New Perspective on “Subfossils” and Fossilization"

### Sheet: Sheet2
OurLabID	Sample ID	Published d13C	Delta 13C (‰) VSMOW	stdv	Mass Fraction C (%)		published d15N	Delta 15N (‰) AIR	stdv	Mass Fraction N (%)	C:N (atomic)
G-4825	ostrich LAA 8/7/23		-20.31	0.57	44.1			4.93	0.11	15.3	3.36284
G-4826	gator LAA 8/7/23		-17.45		44.6			8.75		17.1	3.04297
G-4827	cow 8/7/23		-20.39	0.17	41			4.96	0.05	15.3	3.12645
G-4828	reindeer antler		-17.19		44.4			2		16.7	3.10189
G-4829	horse metatarsal		-19.77		44.2			5.03		16.4	3.1444
G-4830	wooly mammoth inomminate		-20.38		41			7.21		15.2	3.14702
G-4831	steppe bison radius		-19.09	0.04	41.8			4.22	0.09	15.6	3.12616
G-4832	steppe bison tibia		-19.76	0.31	46			6.46	0.17	16.2	3.31285
G-4833	steppe bison metatarsal		-19.84	0.27	45.2			5.53	0.37	16.8	3.13898
	Normalization Standards
G-6	USGS 40	-26.24	-26.2818	0.132245	0.132245		4.52	-4.47317	0.140127	0.140127
G-8	USGS41a	36.55	36.5666	0.122524	0.122524		47.55	47.5023	0.159669	0.159669
	Check Standards
G-45	USGS64 glycine	-40.81	-40.65	0.21	0.21		1.76	1.91	0.16	0.16
G-46	USGS65 glycine	-20.29	-20.12	0.19	0.19		20.68	20.83	0.18	0.18
G-47	USGS66 glycine	-0.67	-0.44	0.15	0.15		40.83	41.09	0.19	0.19

### Sheet: 13C
OurLabID	Sample ID	Analysis_Date_Time	Analysis	Amount	MeanDeltaOfPeaks 13C	MeanDeltaOfAnalyses 13C	StdDevOfDeltasOfAnalyses 13C	Area	Mass Fraction C (%)	Mean Mass Fraction C (%)	Collection_Date	Ending_Collection_Date	Collection date	%C	%N	Analyte	mg/L analyte	USGS.	Country	StateOrProvince	Latitude	Longitude	LatLong_Accuracy	Elevation	Length_Unit	Top	Bottom	Comment	Last_Name	Submit_Date	Medium	Project_Purpose	Project_Location
G-6	USGS 40	2023-11-30 16:54:21	F-5241	0.211	-26.3996	-26.2818	0.132245	226.2	39.1	40.05			RM 8573	40.8%	9.52%	L-glutamic acid			US	0					m				Reference	1995-01-06	26 --> G [C & N] C- and N-bearing material	Lab C and N reference samples--analyzed daily or weekly
G-6	USGS 40	2023-11-30 17:02:33	F-5242	0.291	-26.3322	-26.2818	0.132245	315.4	39.7	40.05			RM 8573	40.8%	9.52%	L-glutamic acid			US	0					m				Reference	1995-01-06	26 --> G [C & N] C- and N-bearing material	Lab C and N reference samples--analyzed daily or weekly
G-6	USGS 40	2023-11-30 17:10:44	F-5243	0.439	-26.1426	-26.2818	0.132245	482.3	40.4	40.05			RM 8573	40.8%	9.52%	L-glutamic acid			US	0					m				Reference	1995-01-06	26 --> G [C & N] C- and N-bearing material	Lab C and N reference samples--analyzed daily or weekly
G-8	USGS41a	2023-11-30 17:18:55	F-5244	0.44	36.5499	36.5666	0.122524	491.1	41.1	40.97									US	0					m				Reference	1995-01-06	26 --> G [C & N] C- and N-bearing material	Lab C and N reference samples--analyzed daily or weekly
G-4825	ostrich LAA 8/7/23	2023-11-30 17:35:18	F-5246	0.589	-20.71	-20.31	0.57	688.1	43.1	44.1																			Anderson	2023-08-24	26 --> G, C & N, C- and N-bearing material	cellulose for 13C and 15N
G-4833	steppe bison metatarsal	2023-11-30 17:43:29	F-5247	0.643	-20.03	-19.84	0.27	786.7	45.2	45.2																			Anderson	2023-08-24	26 --> G, C & N, C- and N-bearing material	cellulose for 13C and 15N
G-4829	horse metatarsal	2023-11-30 17:51:40	F-5248	0.72	-19.77	-19.77		862.3	44.2	44.2																			Anderson	2023-08-24	26 --> G, C & N, C- and N-bearing material	cellulose for 13C and 15N
G-4831	steppe bison radius	2023-11-30 17:59:51	F-5249	0.764	-19.12	-19.09	0.04	886.3	42.9	41.75																			Anderson	2023-08-24	26 --> G, C & N, C- and N-bearing material	cellulose for 13C and 15N
G-6	USGS 40	2023-11-30 18:08:03	F-5250	0.506	-26.0079	-26.2818	0.132245	565.2	41.2	40.05			RM 8573	40.8%	9.52%	L-glutamic acid			US	0					m				Reference	1995-01-06	26 --> G [C & N] C- and N-bearing material	Lab C and N reference samples--analyzed daily or weekly
G-4832	steppe bison tibia	2023-11-30 18:16:14	F-5251	0.553	-19.98	-19.76	0.31	684.5	45.7	46																			Anderson	2023-08-24	26 --> G, C & N, C- and N-bearing material	cellulose for 13C and 15N
G-4827	cow 8/7/23	2023-11-30 18:24:25	F-5252	0.581	-20.26	-20.39	0.17	648.6	41.2	41																			Anderson	2023-08-24	26 --> G, C & N, C- and N-bearing material	cellulose for 13C and 15N
G-4828	reindeer antler	2023-11-30 18:32:36	F-5253	0.795	-17.19	-17.19		955.9	44.4	44.4																			Anderson	2023-08-24	26 --> G, C & N, C- and N-bearing material	cellulose for 13C and 15N
G-4830	wooly mammoth inomminate	2023-11-30 18:40:47	F-5254	0.531	-20.38	-20.38		590.9	41	41																			Anderson	2023-08-24	26 --> G, C & N, C- and N-bearing material	cellulose for 13C and 15N
G-6	USGS 40	2023-11-30 18:48:58	F-5255	0.301	-26.3562	-26.2818	0.132245	326.3	39.7	40.05			RM 8573	40.8%	9.52%	L-glutamic acid			US	0					m				Reference	1995-01-06	26 --> G [C & N] C- and N-bearing material	Lab C and N reference samples--analyzed daily or weekly
G-4826	gator LAA 8/7/23	2023-11-30 18:57:09	F-5256	0.928	-17.45	-17.45		1118.7	44.6	44.6																			Anderson	2023-08-24	26 --> G, C & N, C- and N-bearing material	cellulose for 13C and 15N
G-45	USGS64 glycine	2023-11-30 19:05:20	F-5257	0.94	-40.18	-40.65	0.21	840.7	33	32.08									US	Unknown					m				Reference	2020-09-01	26 --> G, C & N, C- and N-bearing material	USGS Glycine references for 13C and 15N
G-47	USGS66 glycine	2023-11-30 19:13:31	F-5258	0.786	-0.26	-0.44	0.15	695.7	32.7	32.22									US	Unknown					m				Reference	2020-09-01	26 --> G, C & N, C- and N-bearing material	USGS Glycine references for 13C and 15N
G-46	USGS65 glycine	2023-11-30 19:21:42	F-5259	0.847	-19.75	-20.12	0.19	756.1	33	32.03									US	Unknown					m				Reference	2020-09-01	26 --> G, C & N, C- and N-bearing material	USGS Glycine references for 13C and 15N
G-47	USGS66 glycine	2023-11-30 19:38:04	F-5261	0.786	-0.26	-0.44	0.15	698.8	32.8	32.22									US	Unknown					m				Reference	2020-09-01	26 --> G, C & N, C- and N-bearing material	USGS Glycine references for 13C and 15N
G-4831	steppe bison radius	2023-11-30 19:46:15	F-5262	0.777	-19.06	-19.09	0.04	853.5	40.6	41.75																			Anderson	2023-08-24	26 --> G, C & N, C- and N-bearing material	cellulose for 13C and 15N
G-46	USGS65 glycine	2023-11-30 19:54:26	F-5263	0.907	-19.71	-20.12	0.19	812.4	33.1	32.03									US	Unknown					m				Reference	2020-09-01	26 --> G, C & N, C- and N-bearing material	USGS Glycine references for 13C and 15N
G-45	USGS64 glycine	2023-11-30 20:02:37	F-5264	0.797	-40.35	-40.65	0.21	710	32.9	32.08									US	Unknown					m				Reference	2020-09-01	26 --> G, C & N, C- and N-bearing material	USGS Glycine references for 13C and 15N
G-8	USGS41a	2023-11-30 20:10:48	F-5265	0.43	36.5499	36.5666	0.122524	479.6	41	40.97									US	0					m				Reference	1995-01-06	26 --> G [C & N] C- and N-bearing material	Lab C and N reference samples--analyzed daily or weekly
G-4825	ostrich LAA 8/7/23	2023-11-30 20:19:00	F-5266	0.933	-19.91	-20.31	0.57	1138.1	45.1	44.1																			Anderson	2023-08-24	26 --> G, C & N, C- and N-bearing material	cellulose for 13C and 15N
G-4832	steppe bison tibia	2023-11-30 20:27:11	F-5267	0.851	-19.54	-19.76	0.31	1065.5	46.3	46																			Anderson	2023-08-24	26 --> G, C & N, C- and N-bearing material	cellulose for 13C and 15N
G-4833	steppe bison metatarsal	2023-11-30 20:35:22	F-5268	0.745	-19.64	-19.84	0.27	912.3	45.2	45.2																			Anderson	2023-08-24	26 --> G, C & N, C- and N-bearing material	cellulose for 13C and 15N
G-4827	cow 8/7/23	2023-11-30 20:43:33	F-5269	0.74	-20.51	-20.39	0.17	816.6	40.8	41																			Anderson	2023-08-24	26 --> G, C & N, C- and N-bearing material	cellulose for 13C and 15N
G-6	USGS 40	2023-11-30 20:51:43	F-5270	0.427	-26.2023	-26.2818	0.132245	474	40.8	40.05			RM 8573	40.8%	9.52%	L-glutamic acid			US	0					m				Reference	1995-01-06	26 --> G [C & N] C- and N-bearing material	Lab C and N reference samples--analyzed daily or weekly
G-4	Empty boat	2023-11-30 21:16:17	F-5273	0	-19.4562	-19.4562		4											__	0									Test	1995-01-03	26 --> G [C & N] C- and N-bearing material	No boat and empty boat for EA for C and/or N samples

### Sheet: 15N
OurLabID	Sample ID	Analysis_Date_Time	Analysis	Amount	MeanDeltaOfPeaks 15N	MeanDeltaOfAnalyses 15N	StdDevOfDeltasOfAnalyses 15N	Area	Mass Fraction N (%)	Mean Mass Fraction N (%)	Collection_Date	Ending_Collection_Date	Collection date	%C	%N	Analyte	mg/L analyte	USGS.	Country	StateOrProvince	Latitude	Longitude	LatLong_Accuracy	Elevation	Length_Unit	Top	Bottom	Comment	Last_Name	Submit_Date	Medium	Project_Purpose	Project_Location
G-6	USGS 40	2023-11-30 16:54:21	F-5241	0.211	-4.70217	-4.47317	0.140127	7.9	9.03	9.373			RM 8573	40.8%	9.52%	L-glutamic acid			US	0					m				Reference	1995-01-06	26 --> G [C & N] C- and N-bearing material	Lab C and N reference samples--analyzed daily or weekly
G-6	USGS 40	2023-11-30 17:02:33	F-5242	0.291	-4.35959	-4.47317	0.140127	10.8	9.46	9.373			RM 8573	40.8%	9.52%	L-glutamic acid			US	0					m				Reference	1995-01-06	26 --> G [C & N] C- and N-bearing material	Lab C and N reference samples--analyzed daily or weekly
G-6	USGS 40	2023-11-30 17:10:44	F-5243	0.439	-4.4922	-4.47317	0.140127	15.7	9.54	9.373			RM 8573	40.8%	9.52%	L-glutamic acid			US	0					m				Reference	1995-01-06	26 --> G [C & N] C- and N-bearing material	Lab C and N reference samples--analyzed daily or weekly
G-8	USGS41a	2023-11-30 17:18:55	F-5244	0.44	47.3533	47.5023	0.159669	15.9	9.66	9.489									US	0					m				Reference	1995-01-06	26 --> G [C & N] C- and N-bearing material	Lab C and N reference samples--analyzed daily or weekly
G-4825	ostrich LAA 8/7/23	2023-11-30 17:35:18	F-5246	0.589	4.86	4.93	0.11	31	14.72	15.26																			Anderson	2023-08-24	26 --> G, C & N, C- and N-bearing material	cellulose for 13C and 15N
G-4833	steppe bison metatarsal	2023-11-30 17:43:29	F-5247	0.643	5.27	5.53	0.37	37.9	16.6	16.75																			Anderson	2023-08-24	26 --> G, C & N, C- and N-bearing material	cellulose for 13C and 15N
G-4829	horse metatarsal	2023-11-30 17:51:40	F-5248	0.72	5.03	5.03		41.7	16.4	16.4																			Anderson	2023-08-24	26 --> G, C & N, C- and N-bearing material	cellulose for 13C and 15N
G-4831	steppe bison radius	2023-11-30 17:59:51	F-5249	0.764	4.16	4.22	0.09	43	16	15.55																			Anderson	2023-08-24	26 --> G, C & N, C- and N-bearing material	cellulose for 13C and 15N
G-6	USGS 40	2023-11-30 18:08:03	F-5250	0.506	-4.5776	-4.47317	0.140127	17.8	9.5	9.373			RM 8573	40.8%	9.52%	L-glutamic acid			US	0					m				Reference	1995-01-06	26 --> G [C & N] C- and N-bearing material	Lab C and N reference samples--analyzed daily or weekly
G-4832	steppe bison tibia	2023-11-30 18:16:14	F-5251	0.553	6.34	6.46	0.17	31.5	15.9	16.2																			Anderson	2023-08-24	26 --> G, C & N, C- and N-bearing material	cellulose for 13C and 15N
G-4827	cow 8/7/23	2023-11-30 18:24:25	F-5252	0.581	4.99	4.96	0.05	31.8	15.3	15.3																			Anderson	2023-08-24	26 --> G, C & N, C- and N-bearing material	cellulose for 13C and 15N
G-4828	reindeer antler	2023-11-30 18:32:36	F-5253	0.795	2	2		46.6	16.7	16.7																			Anderson	2023-08-24	26 --> G, C & N, C- and N-bearing material	cellulose for 13C and 15N
G-4830	wooly mammoth inomminate	2023-11-30 18:40:47	F-5254	0.531	7.21	7.21		29	15.2	15.2																			Anderson	2023-08-24	26 --> G, C & N, C- and N-bearing material	cellulose for 13C and 15N
G-6	USGS 40	2023-11-30 18:48:58	F-5255	0.301	-4.50526	-4.47317	0.140127	10.8	9.15	9.373			RM 8573	40.8%	9.52%	L-glutamic acid			US	0					m				Reference	1995-01-06	26 --> G [C & N] C- and N-bearing material	Lab C and N reference samples--analyzed daily or weekly
G-4826	gator LAA 8/7/23	2023-11-30 18:57:09	F-5256	0.928	8.75	8.75		55.5	17.1	17.1																			Anderson	2023-08-24	26 --> G, C & N, C- and N-bearing material	cellulose for 13C and 15N
G-45	USGS64 glycine	2023-11-30 19:05:20	F-5257	0.94	2.09	1.91	0.16	66.7	20.4	19.49									US	Unknown					m				Reference	2020-09-01	26 --> G, C & N, C- and N-bearing material	USGS Glycine references for 13C and 15N
G-47	USGS66 glycine	2023-11-30 19:13:31	F-5258	0.786	41.15	41.09	0.19	55	20	19.44									US	Unknown					m				Reference	2020-09-01	26 --> G, C & N, C- and N-bearing material	USGS Glycine references for 13C and 15N
G-46	USGS65 glycine	2023-11-30 19:21:42	F-5259	0.847	20.8	20.83	0.18	59.3	20	19.6									US	Unknown					m				Reference	2020-09-01	26 --> G, C & N, C- and N-bearing material	USGS Glycine references for 13C and 15N
G-6	USGS 40	2023-11-30 19:29:53	F-5260	0.618	-4.44097	-4.47317	0.140127	21.9	9.72	9.373			RM 8573	40.8%	9.52%	L-glutamic acid			US	0					m				Reference	1995-01-06	26 --> G [C & N] C- and N-bearing material	Lab C and N reference samples--analyzed daily or weekly
G-47	USGS66 glycine	2023-11-30 19:38:04	F-5261	0.786	40.86	41.09	0.19	54.4	19.8	19.44									US	Unknown					m				Reference	2020-09-01	26 --> G, C & N, C- and N-bearing material	USGS Glycine references for 13C and 15N
G-4831	steppe bison radius	2023-11-30 19:46:15	F-5262	0.777	4.28	4.22	0.09	41.5	15.1	15.55																			Anderson	2023-08-24	26 --> G, C & N, C- and N-bearing material	cellulose for 13C and 15N
G-46	USGS65 glycine	2023-11-30 19:54:26	F-5263	0.907	20.99	20.83	0.18	63.8	20.2	19.6									US	Unknown					m				Reference	2020-09-01	26 --> G, C & N, C- and N-bearing material	USGS Glycine references for 13C and 15N
G-45	USGS64 glycine	2023-11-30 20:02:37	F-5264	0.797	1.87	1.91	0.16	55.6	19.9	19.49									US	Unknown					m				Reference	2020-09-01	26 --> G, C & N, C- and N-bearing material	USGS Glycine references for 13C and 15N
G-8	USGS41a	2023-11-30 20:10:48	F-5265	0.43	47.7883	47.5023	0.159669	15.6	9.68	9.489									US	0					m				Reference	1995-01-06	26 --> G [C & N] C- and N-bearing material	Lab C and N reference samples--analyzed daily or weekly
G-4825	ostrich LAA 8/7/23	2023-11-30 20:19:00	F-5266	0.933	5.01	4.93	0.11	51.7	15.8	15.26																			Anderson	2023-08-24	26 --> G, C & N, C- and N-bearing material	cellulose for 13C and 15N
G-4832	steppe bison tibia	2023-11-30 20:27:11	F-5267	0.851	6.58	6.46	0.17	49.3	16.5	16.2																			Anderson	2023-08-24	26 --> G, C & N, C- and N-bearing material	cellulose for 13C and 15N
G-4833	steppe bison metatarsal	2023-11-30 20:35:22	F-5268	0.745	5.79	5.53	0.37	44.3	16.9	16.75																			Anderson	2023-08-24	26 --> G, C & N, C- and N-bearing material	cellulose for 13C and 15N
G-4827	cow 8/7/23	2023-11-30 20:43:33	F-5269	0.74	4.93	4.96	0.05	40	15.3	15.3																			Anderson	2023-08-24	26 --> G, C & N, C- and N-bearing material	cellulose for 13C and 15N
G-6	USGS 40	2023-11-30 20:51:43	F-5270	0.427	-4.56253	-4.47317	0.140127	15	9.33	9.373			RM 8573	40.8%	9.52%	L-glutamic acid			US	0					m				Reference	1995-01-06	26 --> G [C & N] C- and N-bearing material	Lab C and N reference samples--analyzed daily or weekly
G-8	USGS41a	2023-11-30 20:59:55	F-5271	0.744	47.8526	47.5023	0.159669	26.4	9.85	9.489									US	0					m				Reference	1995-01-06	26 --> G [C & N] C- and N-bearing material	Lab C and N reference samples--analyzed daily or weekly
G-4	Empty boat	2023-11-30 21:16:17	F-5273	0	-0.817226	-0.817226		1.4											__	0									Test	1995-01-03	26 --> G [C & N] C- and N-bearing material	No boat and empty boat for EA for C and/or N samples
